# The emergence of successful *Streptococcus pyogenes* lineages through convergent pathways of capsule loss and recombination directing high toxin expression

**DOI:** 10.1101/684167

**Authors:** Claire E. Turner, Matthew T. G. Holden, Beth Blane, Carolyne Horner, Sharon J. Peacock, Shiranee Sriskandan

## Abstract

Gene transfer and homologous recombination in *Streptococcus pyogenes* has the potential to trigger the emergence of pandemic lineages, as exemplified by lineages of *emm*1 and *emm*89 that emerged in the 1980s and 2000s respectively. Although near-identical replacement gene transfer events in the *nga* (NADase) and *slo* (Streptolysin O) locus conferring high expression of these toxins underpinned the success of these lineages, extension to other *emm*-genotype lineages is unreported. The emergent *emm*89 lineage was characterised by five regions of homologous recombination additional to *nga/slo*, including complete loss of the hyaluronic acid capsule synthesis locus *hasABC,* a genetic trait replicated in two other leading *emm* types and recapitulated by other *emm* types by inactivating mutations. We hypothesised that other leading genotypes may have undergone a similar recombination events. We analysed a longitudinal dataset of genomes from 344 clinical invasive disease isolates representative of locations across England, dating from 2001 to 2011, and an international collection of *S. pyogenes* genomes representing 54 different genotypes, and found frequent evidence of recombination events at the *nga*-*slo* locus predicted to confer higher toxin expression. We identified multiple associations between recombination at this locus and inactivating mutations within *hasA/B,* suggesting convergent evolutionary pathways in successful genotypes. This included common genotypes *emm*28 and *emm*87. The combination of no or low capsule, and high expression of *nga* and *slo,* may underpin the success for many emergent *S. pyogenes* lineages of different genotypes, triggering new pandemics and could change the way *S. pyogenes* causes disease.

**Importance:** *Streptococcus pyogenes* is a genetically diverse pathogen, with over 200 different genotypes defined by *emm* typing, but only a minority of these genotypes are responsible for majority of human infection in high income countries. Two prevalent genotypes associated with disease rose to international dominance following recombination of a toxin locus that conferred increased expression. Here, we found that recombination of this locus and promoter has occurred in other diverse genotypes, events that may allow these genotypes to expand in the population. We identified an association between the loss of hyaluronic acid capsule synthesis and high toxin expression, which we propose may be associated with an adaptive advantage. As *S. pyogenes* pathogenesis depends both on capsule and toxin production, new variants with altered expression may result in abrupt changes in the molecular epidemiology of this pathogen in the human population over time.
