## Supplementary Table 1 for "The emergence of successful *Streptococcus pyogenes* lineages through convergent pathways of capsule loss and recombination directing high toxin expression"

### Sheet: Supplementary Table 1
					MLST loci							Clindamycin		Erythromycin		Linezolid		Tetracycline
Strain	Isolation Year	Hospital Region	emm-type	MLST	gki	gtr	muri	muts	recp	xpt	yqil	Sensitivity	MIC	Sensitivity	MIC	Sensitivity	MIC	Sensitivity	MIC	Resistance genes
BSAC_bs21	2001	South East	1	28	4	3	4	4	4	2	4	s	<=0.06	s	<=0.06	s	1	s	0.25
BSAC_bs22	2001	South East	1	28	4	3	4	4	4	2	4	s	<=0.06	s	<=0.06	s	2	s	1
BSAC_bs23	2001	South East	22	46	9	8	1	1	1	3	4	s	<=0.06	s	<=0.06	s	2	s	1
BSAC_bs25	2001	South East	3	406	2	29	8	5	2	3	2	s	<=0.06	s	<=0.06	s	2	s	1
BSAC_bs27	2001	South East	28	52	11	6	14	5	9	17	19	s	<=0.06	s	<=0.06	s	1	s	0.25
BSAC_bs39	2001	West Midlands	75	150	11	2	1	3	50	8	7	s	<=0.06	s	<=0.06	s	1	s	0.5
BSAC_bs72	2001	South West 1	78	253	16	2	11	3	1	13	1	s	<=0.06	s	<=0.06	s	1	s	<=0.125
BSAC_bs73	2001	South West 1	87	62	13	3	10	12	20	2	3	s	<=0.06	s	<=0.06	s	1	s	0.25
BSAC_bs74	2001	South West 1	43	3	2	2	1	2	2	2	2	s	<=0.06	s	0.125	s	2	R	64	tetM
BSAC_bs75	2001	South West 1	43	3	2	2	1	2	2	2	2	s	0.125	s	<=0.06	s	1	R	64	tetM
BSAC_bs78	2001	South West 1	75	150	11	2	1	3	50	8	7	s	<=0.06	s	<=0.06	s	2	s	1
BSAC_bs79	2001	South West 1	89	101	16	2	8	3	1	13	3	s	<=0.06	s	<=0.06	s	2	s	1
BSAC_bs91	2001	North West 2	12	36	5	2	2	6	6	2	2	s	0.125	s	<=0.06	s	2	s	0.5
BSAC_bs97	2001	North West 2	12	36	5	2	2	6	6	2	2	s	<=0.06	s	<=0.06	s	2	s	0.5
BSAC_bs124	2001	North East	87	62	13	3	10	12	20	2	3	s	0.125	s	<=0.06	s	1	s	0.5
BSAC_bs143	2001	North West 1	1	28	4	3	4	4	4	2	4	s	<=0.06	s	<=0.06	s	1	s	0.25
BSAC_bs144	2001	North West 1	78	253	16	2	11	3	1	13	1	s	<=0.06	s	<=0.06	s	1	s	0.25
BSAC_bs145	2001	North West 1	58	176	3	2	3	3	1	3	3	s	<=0.06	s	<=0.06	s	2	s	1
BSAC_bs146	2001	North West 1	6	382	5	52	5	5	5	4	3	s	<=0.06	s	<=0.06	s	2	s	1
BSAC_bs150	2001	North West 1	77	63	13	6	2	3	23	3	11	s	<=0.06	s	<=0.06	s	2	R	32	tetO
BSAC_bs192	2001	North	4	39	5	11	8	5	15	2	1	s	<=0.06	s	<=0.06	s	1	s	0.25
BSAC_bs197	2001	North	68	247	11	9	1	7	2	8	3	s	<=0.06	s	<=0.06	s	1	R	32	tetM
BSAC_bs215	2001	South	87	62	13	3	10	12	20	2	3	s	<=0.06	s	<=0.06	s	2	s	1
BSAC_bs217	2001	South	12	36	5	2	2	6	6	2	2	s	<=0.06	I	0.5	s	2	s	1
BSAC_bs220	2001	South	12	36	5	2	2	6	6	2	2	s	<=0.06	s	0.125	s	2	s	1
BSAC_bs222	2001	London	93	306	2	2	1	50	2	3	1	s	<=0.06	s	0.125	s	2	R	4
BSAC_bs224	2001	London	3	315	2	6	8	5	2	3	53	s	<=0.06	s	0.125	s	2	s	0.5
BSAC_bs228	2001	London	43	3	2	2	1	2	2	2	2	s	<=0.06	s	0.125	s	2	R	64	tetM
BSAC_bs229	2001	London	81	1059	38	2	2	96	39	2	25	s	<=0.06	s	0.125	s	2	R	64	tetM
BSAC_bs234	2001	South West 2	75	150	11	2	1	3	50	8	7	s	<=0.06	s	0.125	s	2	I	2
BSAC_bs235	2001	South West 2	89	101	16	2	8	3	1	13	3	s	<=0.06	s	0.125	s	2	s	1
BSAC_bs236	2001	South West 2	1	28	4	3	4	4	4	2	4	s	<=0.06	s	0.125	s	2	s	1
BSAC_bs239	2001	South West 2	28	52	11	6	14	5	9	17	19	s	<=0.06	s	0.125	s	2	s	1
BSAC_bs261	2002	South East	12	36	5	2	2	6	6	2	2	s	0.125	s	0.06	s	1	s	1
BSAC_bs270	2002	South East	5	99	33	30	7	5	5	26	3	s	0.06	s	0.06	s	2	s	0.5
BSAC_bs302	2002	West Midlands	87	62	13	3	10	12	20	2	3	s	0.125	s	0.06	s	2	s	0.5
BSAC_bs304	2002	West Midlands	89	101	16	2	8	3	1	13	3	s	0.125	s	0.125	s	2	s	0.5
BSAC_bs309	2002	West Midlands	58	176	3	2	3	3	1	3	3	s	0.125	s	0.06	s	2	s	0.5
BSAC_bs310	2002	West Midlands	43	3	2	2	1	2	2	2	2	s	0.125	s	0.06	s	2	R	64	tetM
BSAC_bs311	2002	South West 1	43	3	2	2	1	2	2	2	2	s	0.125	s	0.06	s	2	R	64	tetM
BSAC_bs313	2002	South West 1	43	3	2	2	1	2	2	2	2	s	0.06	s	0.06	s	2	R	64	tetM
BSAC_bs318	2002	South West 1	73	331	43	2	2	47	1	3	4	s	0.06	s	0.06	s	2	s	0.5
BSAC_bs341	2002	North West 2	87	62	13	3	10	12	20	2	3	s	0.125	s	0.06	s	1	s	0.25
BSAC_bs391	2002	North West 1	1	28	4	3	4	4	4	2	4	s	0.125	s	0.06	s	2	s	0.5
BSAC_bs398	2002	North West 1	1	28	4	3	4	4	4	2	4	s	0.125	s	0.125	s	2	s	0.5
BSAC_bs399	2002	North West 1	3	406	2	29	8	5	2	3	2	s	0.125	s	0.06	s	2	s	0.25
BSAC_bs400	2002	North West 1	4	39	5	11	8	5	15	2	1	s	0.06	s	0.06	s	2	s	0.25
BSAC_bs442	2002	North	89	101	16	2	8	3	1	13	3	s	0.125	s	0.06	s	2	s	0.5
BSAC_bs448	2002	North	76	50	11	6	3	6	6	27	4	s	0.06	s	0.06	s	2	s	0.5
BSAC_bs462	2002	South	3	315	2	6	8	5	2	3	53	s	0.125	s	0.125	s	2	R	64
BSAC_bs468	2002	South	4	39	5	11	8	5	15	2	1	s	0.06	s	0.06	s	2	s	0.25
BSAC_bs472	2002	London	4	39	5	11	8	5	15	2	1	s	0.125	s	0.06	s	2	s	0.25
BSAC_bs474	2002	London	81	117	38	2	2	23	39	2	25	s	0.125	s	0.125	s	2	s	0.5
BSAC_bs475	2002	London	81	117	38	2	2	23	39	2	25	s	0.125	s	0.125	s	2	s	0.5
BSAC_bs477	2002	London	81	117	38	2	2	23	39	2	25	s	0.125	s	0.125	s	2	s	0.5
BSAC_bs484	2002	South West 2	12	36	5	2	2	6	6	2	2	s	0.125	R	8	s	2	s	0.5	mefA
BSAC_bs511	2003	South East	49	1097	4	126	2	44	1	3	1	s	0.06	s	0.12	s	2	R	128	tetM
BSAC_bs514	2003	South East	87	62	13	3	10	12	20	2	3	s	0.12	s	0.12	s	2	s	1
BSAC_bs515	2003	South East	3	315	2	6	8	5	2	3	53	s	0.12	s	0.12	s	2	s	1
BSAC_bs553	2003	West Midlands	90	184	29	32	2	5	48	5	4	s	0.12	s	0.12	s	2	R	128	tetM
BSAC_bs554	2003	West Midlands	18	1087	6	5	7	1	5	0	3	s	0.06	s	0.12	s	2	s	1
BSAC_bs558	2003	West Midlands	82	334	84	2	21	16	17	3	1	s	0.12	s	0.06	s	2	s	0.5
BSAC_bs559	2003	West Midlands	28	52	11	6	14	5	9	17	19	s	0.06	s	0.06	s	2	s	0.5
BSAC_bs561	2003	South West 1	3	315	2	6	8	5	2	3	53	s	0.12	s	0.12	s	2	s	0.5
BSAC_bs563	2003	South West 1	82	334	84	2	21	16	17	3	1	s	0.06	s	0.12	s	2	s	0.5
BSAC_bs565	2003	South West 1	22	46	9	8	1	1	1	3	4	s	0.12	s	0.12	s	2	s	0.5
BSAC_bs566	2003	South West 1	1	28	4	3	4	4	4	2	4	s	0.12	s	0.12	s	2	s	1
BSAC_bs567	2003	South West 1	12	36	5	2	2	6	6	2	2	s	0.12	s	0.12	s	2	s	0.5
BSAC_bs568	2003	South West 1	28	52	11	6	14	5	9	17	19	s	0.12	s	0.12	s	2	s	0.5
BSAC_bs570	2003	South West 1	28	52	11	6	14	5	9	17	19	s	0.12	s	0.12	s	2	s	0.5
BSAC_bs573	2003	East of England	3	315	2	6	8	5	2	3	53	s	0.12	s	0.12	s	2	s	0.5
BSAC_bs574	2003	East of England	11	403	3	4	6	5	1	5	67	s	0.06	s	0.12	s	2	s	0.5
BSAC_bs577	2003	East of England	9	75	15	14	7	18	19	3	1	s	0.12	s	0.12	s	2	s	0.5
BSAC_bs578	2003	East of England	12	36	5	2	2	6	6	2	2	s	0.12	s	0.12	s	2	s	0.5
BSAC_bs580	2003	East of England	28	52	11	6	14	5	9	17	19	s	0.12	s	0.12	s	2	s	0.5
BSAC_bs594	2003	North West 2	89	101	16	2	8	3	1	13	3	s	0.06	s	0.12	s	2	s	1
BSAC_bs595	2003	North West 2	68	247	11	9	1	7	2	8	3	s	0.12	s	0.12	s	2	R	128	tetM
BSAC_bs597	2003	North West 2	12	36	5	2	2	6	6	2	2	s	0.06	s	0.06	s	2	s	0.5
BSAC_bs598	2003	North West 2	81	117	38	2	2	23	39	2	25	s	0.12	s	0.12	s	2	s	0.5
BSAC_bs638	2003	North East	5	99	33	30	7	5	5	26	3	s	0.03	s	<=0.015	s	2	s	0.25
BSAC_bs639	2003	North East	3	15	2	6	8	5	2	3	2	s	0.12	s	0.06	s	2	s	0.25
BSAC_bs652	2003	North West 1	6	382	5	52	5	5	5	4	3	s	0.12	s	0.03	s	2	s	0.25
BSAC_bs653	2003	North West 1	3	315	2	6	8	5	2	3	53	s	0.25	s	0.06	s	2	s	0.25
BSAC_bs657	2003	North West 1	9	125	72	14	7	18	19	3	1	s	0.06	s	0.06	s	2	R	64	tetM
BSAC_bs662	2003	North	53	569	108	2	2	5	35	14	12	s	0.12	s	0.06	s	2	s	0.25
BSAC_bs663	2003	North	53	569	108	2	2	5	35	14	12	s	0.12	s	0.12	s	1	s	0.5
BSAC_bs664	2003	North	83	5	2	2	2	3	2	3	2	s	0.12	s	0.03	s	1	R	64	tetM
BSAC_bs666	2003	North	83	5	2	2	2	3	2	3	2	s	0.12	s	0.03	s	1	R	64	tetM
BSAC_bs669	2003	North	83	5	2	2	2	3	2	3	2	s	0.12	s	0.03	s	1	R	64	tetM
BSAC_bs670	2003	North	87	62	13	3	10	12	20	2	3	s	0.12	s	0.03	s	1	s	0.25
BSAC_bs682	2003	South	28	52	11	6	14	5	9	17	19	s	0.03	s	0.03	s	2	s	0.25
BSAC_bs683	2003	South	3	406	2	29	8	5	2	3	2	s	0.25	s	0.12	s	2	s	1
BSAC_bs687	2003	South	87	62	13	3	10	12	20	2	3	s	0.12	s	0.03	s	1	s	0.25
BSAC_bs688	2003	South	43	3	2	2	1	2	2	2	2	s	0.12	s	0.06	s	2	R	64	tetM
BSAC_bs689	2003	South	55	100	34	2	2	21	1	29	16	s	0.12	s	0.06	s	1	s	0.25
BSAC_bs690	2003	South	28	52	11	6	14	5	9	17	19	s	0.12	s	0.03	s	2	s	0.5
BSAC_bs691	2003	London	3	315	2	6	8	5	2	3	53	s	0.03	s	0.06	s	2	s	0.25
BSAC_bs693	2003	London	81	117	38	2	2	23	39	2	25	s	0.25	s	0.03	s	1	s	0.5
BSAC_bs694	2003	London	87	62	13	3	10	12	20	2	3	s	0.12	s	0.03	s	1	s	0.5
BSAC_bs696	2003	London	4	39	5	11	8	5	15	2	1	s	<=0.015	s	0.03	s	0.5	s	1
BSAC_bs698	2003	London	12	36	5	2	2	6	6	2	2	s	0.12	s	0.03	s	0.5	s	0.25
BSAC_bs699	2003	London	81	117	38	2	2	23	39	2	25	s	0.25	s	0.03	s	1	s	0.25
BSAC_bs711	2003	South West 2	28	52	11	6	14	5	9	17	19	s	0.12	s	0.12	s	2	s	0.25
BSAC_bs713	2003	South West 2	87	62	13	3	10	12	20	2	3	s	0.06	s	0.12	s	1	s	0.5
BSAC_bs717	2003	South West 2	90	708	4	2	2	5	1	34	41	s	0.06	s	0.12	s	1	R	64	tetM
BSAC_bs763	2004	South East	12	36	5	2	2	6	6	2	2	s	0.06	s	0.125	s	1	s	0.5
BSAC_bs764	2004	South East	87	62	13	3	10	12	20	2	3	s	0.06	s	0.125	s	1	s	0.5
BSAC_bs768	2004	South East	89	101	16	2	8	3	1	13	3	s	0.06	s	0.06	s	1	s	0.25
BSAC_bs769	2004	South East	1	28	4	3	4	4	4	2	4	s	0.06	s	0.06	s	1	R	8
BSAC_bs801	2004	West Midlands	5	99	33	30	7	5	5	26	3	s	0.06	s	0.125	s	1	s	0.5
BSAC_bs802	2004	West Midlands	43	3	2	2	1	2	2	2	2	s	0.06	s	0.125	s	1	s	1	tetM
BSAC_bs804	2004	West Midlands	101	1098	2	125	37	2	2	13	1	s	0.06	s	0.125	s	1	s	0.5
BSAC_bs808	2004	West Midlands	87	62	13	3	10	12	20	2	3	s	0.06	s	0.25	s	1	s	0.5
BSAC_bs810	2004	West Midlands	1	28	4	3	4	4	4	2	4	s	0.06	s	0.125	s	1	s	0.5
BSAC_bs811	2004	South West 1	83	5	2	2	2	3	2	3	2	s	0.06	s	0.06	s	1	R	32	tetM
BSAC_bs814	2004	South West 1	89	101	16	2	8	3	1	13	3	s	0.06	s	0.06	s	1	s	0.5
BSAC_bs815	2004	South West 1	82	334	84	2	21	16	17	3	1	s	0.06	s	0.06	s	1	s	0.5
BSAC_bs817	2004	South West 1	43	3	2	2	1	2	2	2	2	s	0.06	s	0.06	s	1	s	1	tetM
BSAC_bs818	2004	South West 1	101	1098	2	125	37	2	2	13	1	s	0.06	s	0.06	s	1	s	0.5
BSAC_bs819	2004	South West 1	89	101	16	2	8	3	1	13	3	s	0.06	s	0.06	s	1	s	0.5
BSAC_bs821	2004	East of England	3	315	2	6	8	5	2	3	53	s	0.06	s	0.25	s	1	s	0.5
BSAC_bs822	2004	East of England	1	28	4	3	4	4	4	2	4	s	0.125	R	2	s	1	s	0.5
BSAC_bs826	2004	East of England	3	315	2	6	8	5	2	3	53	s	0.06	s	0.125	s	2	s	0.5
BSAC_bs827	2004	East of England	87	62	13	3	10	12	20	2	3	s	0.06	s	0.25	s	1	s	0.25
BSAC_bs841	2004	North West 2	3	315	2	6	8	5	2	3	53	s	0.06	I	0.5	s	2	s	0.5
BSAC_bs844	2004	North West 2	87	62	13	3	10	12	20	2	3	s	0.06	s	0.25	s	1	s	0.5
BSAC_bs845	2004	North West 2	89	101	16	2	8	3	1	13	3	s	0.03	s	0.125	s	0.5	s	0.5
BSAC_bs848	2004	North West 2	1	28	4	3	4	4	4	2	4	s	0.06	s	0.125	s	1	s	0.5
BSAC_bs886	2004	North East	68	247	11	9	1	7	2	8	3	s	0.06	s	0.125	s	1	R	16	tetM
BSAC_bs887	2004	North East	83	5	2	2	2	3	2	3	2	s	0.06	s	0.125	s	1	R	16	tetM
BSAC_bs889	2004	North East	5	99	33	30	7	5	5	26	3	s	0.06	s	0.125	s	1	s	0.5
BSAC_bs912	2004	North West 1	43	3	2	2	1	2	2	2	2	s	0.015	s	0.03	s	1	s	<=0.06	tetM
BSAC_bs914	2004	North West 1	6	382	5	52	5	5	5	4	3	s	0.03	s	0.03	s	1	s	0.25
BSAC_bs916	2004	North West 1	4	39	5	11	8	5	15	2	1	s	0.06	s	0.06	s	1	s	0.25
BSAC_bs917	2004	North West 1	44	178	4	4	3	6	14	3	4	s	0.06	s	0.06	s	1	s	1	tetM
BSAC_bs921	2004	North	83	5	2	2	2	3	2	3	2	s	0.06	s	0.06	s	1	R	4	tetM
BSAC_bs924	2004	North	89	101	16	2	8	3	1	13	3	s	0.06	s	0.06	s	1	s	0.5
BSAC_bs926	2004	North	3	315	2	6	8	5	2	3	53	s	0.06	s	0.06	s	1	s	0.5
BSAC_bs927	2004	North	1	28	4	3	4	4	4	2	4	s	0.06	s	0.06	s	1	s	1
BSAC_bs929	2004	North	18	1087	6	5	7	1	5	0	3	s	0.06	s	0.06	s	2	s	0.5
BSAC_bs930	2004	North	83	5	2	2	2	3	2	3	2	s	0.06	s	0.03	s	1	R	4	tetM
BSAC_bs941	2004	South	12	36	5	2	2	6	6	2	2	s	0.06	s	0.06	s	1	s	0.5
BSAC_bs945	2004	South	1	28	4	3	4	4	4	2	4	s	0.06	s	0.06	s	1	s	0.5
BSAC_bs948	2004	South	28	52	11	6	14	5	9	17	19	s	0.06	s	0.06	s	1	s	0.5
BSAC_bs949	2004	South	1	28	4	3	4	4	4	2	4	s	0.06	s	0.06	s	1	s	1
BSAC_bs951	2004	London	101	1098	2	125	37	2	2	13	1	s	0.06	s	0.06	s	1	s	0.5
BSAC_bs972	2004	South West 2	5	99	33	30	7	5	5	26	3	s	0.125	s	0.06	I	4	s	0.5
BSAC_bs975	2004	South West 2	3	315	2	6	8	5	2	3	53	s	0.125	s	0.06	I	4	s	1
BSAC_bs976	2004	South West 2	82	314	4	65	21	16	17	3	1	s	0.125	s	0.06	I	4	R	128	tetM
BSAC_bs1012	2005	South East	12	36	5	2	2	6	6	2	2	s	0.125	s	0.125	s	2	s	1
BSAC_bs1013	2005	South East	44	367	4	2	3	11	17	3	61	s	0.125	R	2	s	2	R	64	tetM, ermTR, cat
BSAC_bs1015	2005	South East	77	63	13	6	2	3	23	3	11	s	0.125	s	0.125	s	2	R	64	tetO
BSAC_bs1052	2005	West Midlands	4	39	5	11	8	5	15	2	1	s	0.125	s	0.125	s	2	s	1
BSAC_bs1057	2005	West Midlands	1	28	4	3	4	4	4	2	4	s	0.125	s	0.125	s	2	s	1
BSAC_bs1059	2005	West Midlands	183	166	4	31	2	11	34	3	4	s	0.125	s	0.125	s	2	R	32	tetM
BSAC_bs1062	2005	South West 1	68	247	11	9	1	7	2	8	3	s	0.125	s	0.125	s	2	R	16	tetM
BSAC_bs1063	2005	South West 1	77	63	13	6	2	3	23	3	11	s	0.125	s	0.125	s	2	R	16	tetO
BSAC_bs1064	2005	South West 1	101	1098	2	125	37	2	2	13	1	s	0.125	s	0.125	s	2	s	1
BSAC_bs1065	2005	South West 1	101	1098	2	125	37	2	2	13	1	s	0.125	I	0.5	s	2	R	8
BSAC_bs1071	2005	East of England	6	382	5	52	5	5	5	4	3	s	0.125	s	0.125	s	2	s	1
BSAC_bs1072	2005	East of England	11	403	3	4	6	5	1	5	67	s	0.125	s	0.125	s	2	s	1
BSAC_bs1073	2005	East of England	83	5	2	2	2	3	2	3	2	s	0.125	s	0.125	s	2	R	64	tetM
BSAC_bs1074	2005	East of England	79	1099	89	4	2	98	132	111	1	s	0.125	s	0.125	s	2	R	64	tetM
BSAC_bs1077	2005	East of England	44	367	4	2	3	11	17	3	61	s	0.25	R	1	s	2	R	64	tetM, ermTR, cat
BSAC_bs1078	2005	East of England	1	28	4	3	4	4	4	2	4	s	0.125	s	0.125	s	2	I	2
BSAC_bs1093	2005	North West 2	1	28	4	3	4	4	4	2	4	s	0.125	s	0.125	s	2	s	1
BSAC_bs1094	2005	North West 2	1	28	4	3	4	4	4	2	4	s	0.125	s	0.06	s	2	s	1
BSAC_bs1095	2005	North West 2	1	28	4	3	4	4	4	2	4	s	0.125	s	0.06	s	2	s	1
BSAC_bs1097	2005	North West 2	1	28	4	3	4	4	4	2	4	s	0.125	s	0.06	s	2	s	1
BSAC_bs1138	2005	North East	12	36	5	2	2	6	6	2	2	s	0.125	s	0.06	s	1	s	0.5
BSAC_bs1161	2005	North West 1	87	62	13	3	10	12	20	2	3	s	0.125	s	0.125	s	1	s	0.5
BSAC_bs1163	2005	North West 1	5	99	33	30	7	5	5	26	3	s	0.125	s	0.06	s	1	s	0.5
BSAC_bs1167	2005	North West 1	18	1087	6	5	7	1	5	0	3	s	0.125	s	0.06	s	2	s	0.5
BSAC_bs1168	2005	North West 1	28	458	11	77	14	5	9	17	19	s	0.125	s	0.06	s	1	s	0.5
BSAC_bs1172	2005	North	87	62	13	3	10	12	20	2	3	s	0.125	s	0.06	s	1	s	0.5
BSAC_bs1174	2005	North	1	28	4	3	4	4	4	2	4	s	0.125	s	0.06	s	1	s	0.5
BSAC_bs1175	2005	North	87	62	13	3	10	12	20	2	3	s	0.125	s	0.06	s	1	s	0.5
BSAC_bs1176	2005	North	3	315	2	6	8	5	2	3	53	s	0.125	s	0.06	s	1	s	0.5
BSAC_bs1177	2005	North	78	253	16	2	11	3	1	13	1	s	0.125	s	0.06	s	1	s	0.5
BSAC_bs1179	2005	North	1	28	4	3	4	4	4	2	4	s	0.125	s	0.06	s	1	s	0.5
BSAC_bs1196	2005	South	22	46	9	8	1	1	1	3	4	s	0.06	s	0.06	s	1	s	0.25
BSAC_bs1197	2005	South	12	36	5	2	2	6	6	2	2	s	0.125	s	0.06	s	1	s	0.5
BSAC_bs1200	2005	South	6	382	5	52	5	5	5	4	3	s	0.125	s	0.06	s	1	s	0.5
BSAC_bs1202	2005	London	95	14	2	6	8	3	9	3	1	s	0.125	s	0.06	s	1	R	64	tetM, cat
BSAC_bs1204	2005	London	1	28	4	3	4	4	4	2	4	s	0.125	s	0.06	s	1	s	0.5
BSAC_bs1225	2005	South West 2	89	101	16	2	8	3	1	13	3	s	0.03	s	0.03	s	0.5	s	0.25
BSAC_bs1227	2005	South West 2	12	36	5	2	2	6	6	2	2	s	0.125	s	0.06	s	1	s	0.25
BSAC_bs1228	2005	South West 2	1	28	4	3	4	4	4	2	4	s	0.125	s	0.06	s	1	s	0.5
BSAC_bs1267	2006	South East	3	15	2	6	8	5	2	3	2	s	0.25	s	0.125	s	1	s	0.25
BSAC_bs1270	2006	South East	1	28	4	3	4	4	4	2	4	s	0.25	s	0.125	s	1	s	0.25
BSAC_bs1282	2006	North West 1	18	1087	6	5	7	1	5	0	3	s	0.06	s	0.06	s	1	s	0.5
BSAC_bs1301	2006	West Midlands	28	52	11	6	14	5	9	17	19	s	0.25	s	0.125	s	1	s	0.25
BSAC_bs1308	2006	West Midlands	101	1100	31	2	8	3	130	14	12	s	0.25	s	0.125	s	1	R	64	tetM
BSAC_bs1309	2006	West Midlands	81	1059	38	2	2	96	39	2	25	s	0.25	s	0.25	s	1	R	64	tetM
BSAC_bs1313	2006	South West 1	83	5	2	2	2	3	2	3	2	s	0.06	s	0.06	s	1	R	64	tetM
BSAC_bs1315	2006	South West 1	75	150	11	2	1	3	50	8	7	s	0.125	s	0.06	s	1	s	1
BSAC_bs1316	2006	South West 1	1	28	4	3	4	4	4	2	4	s	0.125	s	0.06	s	1	s	1
BSAC_bs1317	2006	South West 1	12	36	5	2	2	6	6	2	2	s	0.125	s	0.06	s	1	s	1
BSAC_bs1318	2006	South West 1	89	101	16	2	8	3	1	13	3	s	0.03	s	0.06	s	1	s	0.5
BSAC_bs1320	2006	South West 1	89	101	16	2	8	3	1	13	3	s	0.125	s	0.06	s	1	s	1
BSAC_bs1321	2006	East of England	50	2	1	2	20	5	35	3	4	s	0.125	s	0.06	s	1	s	0.5
BSAC_bs1325	2006	East of England	1	28	4	3	4	4	4	2	4	s	0.25	s	0.25	s	1	s	1
BSAC_bs1329	2006	East of England	12	36	5	2	2	6	6	2	2	s	0.25	s	0.25	s	1	s	0.25
BSAC_bs1343	2006	North West 2	89	101	16	2	8	3	1	13	3	s	0.25	s	0.25	s	1	s	0.5
BSAC_bs1344	2006	North West 2	1	28	4	3	4	4	4	2	4	s	0.25	s	0.25	s	1	s	0.5
BSAC_bs1346	2006	North West 2	1	1101	4	3	4	97	4	2	4	s	0.25	s	0.25	s	1	s	1
BSAC_bs1349	2006	North West 2	4	39	5	11	8	5	15	2	1	s	0.06	s	0.06	s	1	s	0.5
BSAC_bs1387	2006	North East	2	55	11	9	1	9	2	3	4	s	0.06	s	0.06	s	2	s	1
BSAC_bs1388	2006	North East	4	39	5	11	8	5	15	2	1	s	0.125	s	0.25	s	1	s	0.5
BSAC_bs1411	2006	North West 1	1	28	4	3	4	4	4	2	4	s	0.125	s	0.06	s	1	s	0.5
BSAC_bs1413	2006	North West 1	12	36	5	2	2	6	6	2	2	s	0.125	s	0.06	s	1	s	1
BSAC_bs1414	2006	North West 1	3	15	2	6	8	5	2	3	2	s	0.125	s	0.06	s	1	s	0.5
BSAC_bs1416	2006	North West 1	89	101	16	2	8	3	1	13	3	s	0.125	s	0.125	s	1	s	1
BSAC_bs1421	2006	North	87	62	13	3	10	12	20	2	3	s	0.125	s	0.06	s	1	s	0.5
BSAC_bs1422	2006	North	44	367	4	2	3	11	17	3	61	s	0.125	R	2	s	1	R	64	tetM, ermTR, cat
BSAC_bs1423	2006	North	44	367	4	2	3	11	17	3	61	s	0.125	R	2	s	1	R	64	tetM, ermTR, cat
BSAC_bs1429	2006	North	44	367	4	2	3	11	17	3	61	s	0.125	s	0.06	s	1	R	64	tetM, cat
BSAC_bs1442	2006	South	1	28	4	3	4	4	4	2	4	s	0.125	s	0.06	s	1	s	0.5
BSAC_bs1443	2006	South	1	28	4	3	4	4	4	2	4	s	0.125	s	0.06	s	1	s	0.5
BSAC_bs1444	2006	South	89	101	16	2	8	3	1	13	3	s	0.125	s	0.06	s	1	s	0.5
BSAC_bs1446	2006	South	1	28	4	3	4	4	4	2	4	s	0.06	s	0.06	s	1	s	0.5
BSAC_bs1448	2006	South	22	46	9	8	1	1	1	3	4	s	0.06	s	0.06	s	1	s	0.25
BSAC_bs1449	2006	South	185	1102	55	6	8	5	4	3	10	s	0.06	s	0.125	s	1	s	0.5
BSAC_bs1450	2006	South	1	28	4	3	4	4	4	2	4	s	0.03	s	0.06	s	1	s	0.5
BSAC_bs1451	2006	London	1	28	4	3	4	4	4	2	4	s	0.06	s	0.06	s	1	s	0.5
BSAC_bs1454	2006	London	12	36	5	2	2	6	6	2	2	s	0.06	s	0.06	s	1	s	0.25
BSAC_bs1474	2006	South West 2	9	75	15	14	7	18	19	3	1	s	0.03	R	>128	s	1	R	64	tetM, ermT
BSAC_bs1475	2006	South West 2	77	63	13	6	2	3	23	3	11	s	0.03	s	0.06	s	1	R	64	tetO
BSAC_bs1478	2006	South West 2	83	5	2	2	2	3	2	3	2	s	0.03	s	0.06	s	1	R	64	tetM
BSAC_bs1514	2007	South East	83	5	2	2	2	3	2	3	2	s	0.06	s	0.06	s	1	R	64	tetM
BSAC_bs1515	2007	South East	18	1087	6	5	7	1	5	0	3	s	0.03	s	0.06	s	1	s	0.5
BSAC_bs1551	2007	West Midlands	58	176	3	2	3	3	1	3	3	s	0.06	R	>128	s	1	R	64	tetM, ermB, cat, ant6, aph
BSAC_bs1552	2007	West Midlands	89	101	16	2	8	3	1	13	3	s	0.06	s	0.06	s	1	s	0.5
BSAC_bs1556	2007	West Midlands	106	140	51	2	14	26	19	35	31	s	0.06	s	0.125	s	1	R	64	tetM
BSAC_bs1559	2007	West Midlands	12	36	5	2	2	6	6	2	2	s	0.06	s	0.06	s	1	s	0.5
BSAC_bs1563	2007	South West 1	89	101	16	2	8	3	1	13	3	s	0.06	s	0.06	s	1	s	0.5
BSAC_bs1565	2007	South West 1	89	101	16	2	8	3	1	13	3	s	0.03	s	0.06	s	1	s	0.5
BSAC_bs1567	2007	South West 1	12	36	5	2	2	6	6	2	2	s	0.06	s	0.06	s	1	s	0.5
BSAC_bs1631	2007	North East	1	28	4	3	4	4	4	2	4	s	0.125	s	0.06	s	1	s	0.5
BSAC_bs1637	2007	North East	78	253	16	2	11	3	1	13	1	s	0.125	s	0.125	s	1	s	1
BSAC_bs1661	2007	North West 1	87	62	13	3	10	12	20	2	3	s	0.125	s	0.06	s	1	s	0.5
BSAC_bs1664	2007	North West 1	28	52	11	6	14	5	9	17	19	s	0.125	s	0.06	s	1	s	0.5
BSAC_bs1666	2007	North West 1	1	28	4	3	4	4	4	2	4	s	0.125	s	0.06	s	1	s	0.5
BSAC_bs1670	2007	North West 1	75	150	11	2	1	3	50	8	7	s	0.125	s	0.06	s	1	s	0.5
BSAC_bs1671	2007	North	44	367	4	2	3	11	17	3	61	s	0.125	s	0.06	s	1	R	64	tetM, cat
BSAC_bs1672	2007	North	44	367	4	2	3	11	17	3	61	s	0.125	s	0.06	s	1	R	64	tetM, cat
BSAC_bs1673	2007	North	78	253	16	2	11	3	1	13	1	s	0.125	s	0.06	s	1	R	64
BSAC_bs1674	2007	North	44	367	4	2	3	11	17	3	61	s	0.125	s	0.06	s	1	R	64	tetM, cat
BSAC_bs1675	2007	North	12	36	5	2	2	6	6	2	2	s	0.125	s	0.06	s	1	s	1
BSAC_bs1677	2007	North	44	367	4	2	3	11	17	3	61	s	0.125	s	0.06	s	1	R	64	tetM, cat
BSAC_bs1679	2007	North	48	161	16	41	2	29	2	25	7	s	0.125	s	0.06	s	1	s	0.5
BSAC_bs1680	2007	North	66	575	8	7	8	8	9	3	50	s	0.125	s	0.06	s	1	s	0.5
BSAC_bs1694	2007	South	70	24	3	4	24	5	4	23	6	s	0.125	s	0.06	s	1	R	64	tetM, dfrG
BSAC_bs1721	2007	South West 2	75	150	11	2	1	3	50	8	7	s	0.125	s	0.06	s	1	s	0.5
BSAC_bs1725	2007	South West 2	1	28	4	3	4	4	4	2	4	s	0.125	s	0.06	s	1	s	0.5
BSAC_bs1729	2007	South West 2	89	101	16	2	8	3	1	13	3	s	0.125	s	0.06	s	1	s	0.5
BSAC_bs1764	2008	South East	89	101	16	2	8	3	1	13	3	s	0.125	s	0.125	s	1	s	0.25
BSAC_bs1767	2008	South East	6	411	5	52	68	5	5	4	3	s	0.125	s	0.125	s	1	s	0.25
BSAC_bs1802	2008	West Midlands	4	39	5	11	8	5	15	2	1	s	0.125	s	0.125	s	1	s	0.25
BSAC_bs1803	2008	West Midlands	44	367	4	2	3	11	17	3	61	s	0.125	R	4	s	1	R	32	tetM, ermTR, cat
BSAC_bs1804	2008	West Midlands	1	28	4	3	4	4	4	2	4	s	0.125	s	0.125	s	1	s	0.25
BSAC_bs1815	2008	South West 1	3	315	2	6	8	5	2	3	53	s	0.25	s	0.125	s	1	s	0.25
BSAC_bs1841	2008	North West 2	12	36	5	2	2	6	6	2	2	s	0.125	s	0.125	s	1	s	0.25
BSAC_bs1881	2008	North East	76	50	11	6	3	6	6	27	4	R	>128	R	>128	s	1	R	32	tetM, ermB
BSAC_bs1889	2008	North East	89	101	16	2	8	3	1	13	3	s	0.25	s	0.125	s	1	s	0.25
BSAC_bs1890	2008	North East	1	28	4	3	4	4	4	2	4	s	0.25	s	0.125	s	1	s	0.5
BSAC_bs1911	2008	North West 1	3	1103	2	29	112	5	2	3	2	s	0.25	s	0.125	s	1	s	0.25
BSAC_bs1914	2008	North West 1	1	28	4	3	4	4	4	2	4	s	0.25	s	0.125	s	1	s	0.25
BSAC_bs1915	2008	North West 1	1	28	4	3	4	4	4	2	4	s	0.25	s	0.125	s	1	s	0.25
BSAC_bs1916	2008	North West 1	3	315	2	6	8	5	2	3	53	s	0.125	s	0.125	s	1	s	0.25
BSAC_bs1920	2008	North West 1	1	28	4	3	4	4	4	2	4	s	0.125	s	0.125	s	1	s	0.25
BSAC_bs1923	2008	North	6	382	5	52	5	5	5	4	3	s	0.125	s	0.125	s	1	s	0.25
BSAC_bs1925	2008	North	75	150	11	2	1	3	50	8	7	s	0.125	s	0.125	s	1	s	0.25
BSAC_bs1928	2008	North	1	28	4	3	4	4	4	2	4	s	0.125	s	0.125	s	1	s	0.25
BSAC_bs1941	2008	South	32	386	96	39	8	1	13	13	64	s	0.06	s	0.06	s	1	s	0.5
BSAC_bs1943	2008	South	32	386	96	39	8	1	13	13	64	s	0.125	s	0.125	s	1	s	0.25
BSAC_bs1944	2008	South	32	386	96	39	8	1	13	13	64	s	0.06	s	0.03	s	1	s	0.5
BSAC_bs1945	2008	South	89	101	16	2	8	3	1	13	3	s	0.125	s	0.125	s	1	s	0.25
BSAC_bs1952	2008	London	6	1104	5	52	5	5	5	4	137	s	0.125	s	0.125	s	1	s	0.25
BSAC_bs1979	2008	South West 2	1	28	4	3	4	4	4	2	4	s	0.125	s	0.06	s	2	s	1
BSAC_bs2020	2009	South East	89	101	16	2	8	3	1	13	3	s	0.125	s	0.06	s	2	s	0.5
BSAC_bs2055	2009	West Midlands	1	28	4	3	4	4	4	2	4	s	0.06	s	0.06	s	2	s	0.5
BSAC_bs2056	2009	West Midlands	1	28	4	3	4	4	4	2	4	s	0.06	s	0.06	s	2	s	0.5
BSAC_bs2059	2009	West Midlands	81	1059	38	2	2	96	39	2	25	s	0.25	R	>128	s	2	R	64	tetM, cat, ermB, ant6, aph
BSAC_bs2060	2009	West Midlands	232	228	4	31	8	11	34	3	40	s	0.06	s	0.06	s	2	s	0.5
BSAC_bs2067	2009	South West 1	75	150	11	2	1	3	50	8	7	s	0.125	s	0.06	s	2	s	0.5
BSAC_bs2068	2009	South West 1	89	101	16	2	8	3	1	13	3	s	0.125	s	0.125	s	1	s	0.5
BSAC_bs2070	2009	South West 1	3	315	2	6	8	5	2	3	53	s	0.25	s	0.125	s	2	s	0.5
BSAC_bs2091	2009	North West 2	6	382	5	52	5	5	5	4	3	s	0.125	s	0.06	s	2	s	0.5
BSAC_bs2094	2009	North West 2	75	150	11	2	1	3	50	8	7	s	0.06	R	8	s	2	s	0.5	mefA
BSAC_bs2095	2009	North West 2	3	315	2	6	8	5	2	3	53	s	0.125	s	0.06	s	2	s	0.5
BSAC_bs2096	2009	North West 2	75	150	11	2	1	3	50	8	7	s	0.125	s	0.06	s	2	s	0.5
BSAC_bs2098	2009	North West 2	1	28	4	3	4	4	4	2	4	s	0.125	s	0.06	s	2	s	0.5
BSAC_bs2099	2009	North West 2	28	52	11	6	14	5	9	17	19	s	0.06	s	0.06	s	2	s	0.5
BSAC_bs2132	2009	North East	1	28	4	3	4	4	4	2	4	s	0.125	s	0.06	s	2	s	0.5
BSAC_bs2133	2009	North East	6	382	5	52	5	5	5	4	3	s	0.125	s	0.06	s	2	s	0.5
BSAC_bs2138	2009	North East	65	127	3	39	1	7	1	8	24	s	0.125	s	0.06	s	2	R	64	tetM
BSAC_bs2162	2009	North West 1	3	315	2	6	8	5	2	3	53	s	0.125	s	0.06	s	2	s	0.5
BSAC_bs2168	2009	North West 1	89	101	16	2	8	3	1	13	3	s	0.125	s	0.06	s	2	s	1
BSAC_bs2171	2009	North	89	101	16	2	8	3	1	13	3	s	0.125	s	0.06	s	2	I	2
BSAC_bs2173	2009	North	1	28	4	3	4	4	4	2	4	s	0.125	s	0.25	s	2	s	0.5
BSAC_bs2176	2009	North	89	101	16	2	8	3	1	13	3	s	0.125	s	0.06	s	2	s	0.5
BSAC_bs2195	2009	South	77	63	13	6	2	3	23	3	11	s	0.125	s	0.06	s	2	R	64	tetO
BSAC_bs2197	2009	South	1	28	4	3	4	4	4	2	4	s	0.125	s	0.06	s	2	s	1
BSAC_bs2207	2009	London	3	406	2	29	8	5	2	3	2	s	0.125	s	0.06	s	2	s	0.5
BSAC_bs2223	2009	South West 2	3	315	2	6	8	5	2	3	53	s	0.125	s	0.125	s	2	s	0.5
BSAC_bs2227	2009	South West 2	1	1044	4	3	4	4	131	2	4	s	0.125	s	0.125	s	2	s	1
BSAC_bs2294	2010	West Midlands	44	367	4	2	3	11	17	3	61	s	0.06	s	0.06	s	2	R	64	tetM, ermTR, cat
BSAC_bs2297	2010	West Midlands	89	101	16	2	8	3	1	13	3	s	0.03	s	0.06	s	2	s	0.5
BSAC_bs2303	2010	South West 1	12	36	5	2	2	6	6	2	2	s	0.06	s	0.03	s	1	s	0.5
BSAC_bs2306	2010	South West 1	28	52	11	6	14	5	9	17	19	s	0.06	s	0.06	s	2	s	0.5
BSAC_bs2356	2010	North East	1	28	4	3	4	4	4	2	4	s	0.125	s	0.06	s	2	s	0.5
BSAC_bs2357	2010	North East	12	1105	5	2	2	6	6	2	138	s	0.125	s	0.06	s	2	s	0.5
BSAC_bs2364	2010	South East	89	791	16	2	8	3	1	99	3	s	0.125	s	0.06	s	2	s	1
BSAC_bs2367	2010	South East	3	15	2	6	8	5	2	3	2	s	0.125	s	0.06	s	2	s	1
BSAC_bs2377	2010	North West 1	12	36	5	2	2	6	6	2	2	s	0.125	s	0.06	s	2	s	1
BSAC_bs2378	2010	North West 1	12	36	5	2	2	6	6	2	2	s	0.125	s	0.06	s	2	s	1
BSAC_bs2393	2010	North	89	101	16	2	8	3	1	13	3	s	0.125	s	0.06	s	2	s	1
BSAC_bs2395	2010	North	1	28	4	3	4	4	4	2	4	s	0.125	s	0.06	s	2	s	1
BSAC_bs2438	2010	South	6	382	5	52	5	5	5	4	3	s	0.03	s	0.03	s	1	s	0.25
BSAC_bs2470	2010	South West 2	12	36	5	2	2	6	6	2	2	s	0.25	s	0.06	s	1	s	0.5
BSAC_bs2531	2011	South East	1	785	4	3	4	4	4	100	4	s	0.06	s	0.06	s	2	s	0.5
BSAC_bs2537	2011	South East	87	62	13	3	10	12	20	2	3	s	0.06	s	0.06	s	1	s	0.5
BSAC_bs2559	2011	West Midlands	1	28	4	3	4	4	4	2	4	s	0.06	s	0.06	s	2	s	0.5
BSAC_bs2560	2011	West Midlands	12	36	5	2	2	6	6	2	2	s	0.06	R	2	s	2	s	0.5	ermTR
BSAC_bs2566	2011	South West 1	12	36	5	2	2	6	6	2	2	s	0.06	s	0.03	s	2	s	0.25
BSAC_bs2567	2011	South West 1	1	28	4	3	4	4	4	2	4	s	0.06	s	0.06	s	2	s	0.5
BSAC_bs2570	2011	South West 1	89	101	16	2	8	3	1	13	3	s	0.06	s	0.06	s	2	s	0.5
BSAC_bs2587	2011	North West 2	1	28	4	3	4	4	4	2	4	s	0.06	s	0.06	s	2	s	0.5
BSAC_bs2592	2011	North West 2	87	62	13	3	10	12	20	2	3	s	0.06	s	0.06	s	1	s	0.25
BSAC_bs2593	2011	North West 2	87	62	13	3	10	12	20	2	3	s	0.125	s	0.03	s	2	s	0.25
BSAC_bs2616	2011	North East	1	28	4	3	4	4	4	2	4	s	0.06	s	0.06	s	2	s	0.5
BSAC_bs2619	2011	North East	1	28	4	3	4	4	4	2	4	s	0.06	s	0.06	s	2	s	0.5
BSAC_bs2621	2011	North East	1	28	4	3	4	4	4	2	4	s	0.06	s	0.06	s	2	s	0.5
BSAC_bs2632	2011	London	1	28	4	3	4	4	4	2	4	s	0.06	s	0.06	s	2	s	0.25
BSAC_bs2635	2011	London	12	36	5	2	2	6	6	2	2	s	0.06	s	0.03	s	2	s	0.5
BSAC_bs2643	2011	North West 1	1	28	4	3	4	4	4	2	4	s	0.06	s	0.06	s	2	s	0.25
BSAC_bs2647	2011	North West 1	12	36	5	2	2	6	6	2	2	s	0.06	s	0.06	s	2	s	0.5
BSAC_bs2657	2011	North	78	253	16	2	11	3	1	13	1	s	0.06	s	0.03	s	2	s	0.5
BSAC_bs2658	2011	North	78	253	16	2	11	3	1	13	1	s	0.06	s	0.03	s	2	s	0.5
BSAC_bs2662	2011	North	75	150	11	2	1	3	50	8	7	s	0.06	s	0.06	s	2	s	0.5
BSAC_bs2719	2011	South	12	36	5	2	2	6	6	2	2	s	0.06	s	0.06	s	2	s	0.5
BSAC_bs2758	2011	South West 2	11	907	3	4	6	7	1	24	0	s	0.125	s	0.06	s	2	R	64	tetM
BSAC_bs2761	2011	South West 2	1	28	4	3	4	4	4	2	4	s	0.125	s	0.125	s	2	s	0.5
